# CartoCell, a high-content pipeline for 3D image analysis, unveils cell morphology patterns in epithelia

**DOI:** 10.1101/2023.01.05.522724

**Authors:** Jesús A. Andrés-San Román, Carmen Gordillo-Vázquez, Daniel Franco-Barranco, Laura Morato, Cecilia H. Fernández-Espartero, Gabriel Baonza, Antonio Tagua, Pablo Vicente-Munuera, Ana M. Palacios, María P. Gavilán, Fernando Martín-Belmonte, Valentina Annese, Pedro Gómez-Gálvez, Ignacio Arganda-Carreras, Luis M. Escudero

## Abstract

Decades of research have not yet fully explained the mechanisms of epithelial self-organization and 3D packing. Single-cell analysis of large 3D epithelial libraries is crucial for understanding the assembly and function of whole tissues. Combining 3D epithelial imaging with advanced deep learning segmentation methods is essential for enabling this high-content analysis. We introduce CartoCell, a deep learning-based pipeline that uses small datasets to generate accurate labels for hundreds of whole 3D epithelial cysts. Our method detects the realistic morphology of epithelial cells and their contacts in the 3D structure of the tissue. CartoCell enables the quantification of geometric and packing features at the cellular level. Our Single-cell Cartography approach then maps the distribution of these features on 2D plots and 3D surface maps, revealing cell morphology patterns in epithelial cysts. Additionally, we show that CartoCell can be adapted to other types of epithelial tissues.

**MOTIVATION:** A major bottleneck in developing neural networks for cell segmentation is the need for labor-intensive manual curation in order to develop a training dataset. The present work addresses this limitation by developing an automated image analysis pipeline that utilizes small datasets to generate accurate labels of cells in complex, 3D epithelial contexts. The overall goal is to provide an automatic and feasible method to achieve high-quality epithelial reconstructions and to enable high-content analysis of morphological features, which can improve our understanding of how these tissues self-organize.
