## Supplementary material for "CartoCell, a high-content pipeline for 3D image analysis, unveils cell morphology patterns in epithelia": Table S2

### Sheet: tab1
	Hyperparameter	Search space	Best assignment
	Validation	Fixed	Fixed
	Patch size	80x80x80	80x80x80
	Shuffle train on each epoch	True	True
	Data augmentation	Flips (x,y and z), random rotation([-180,180]), brightness range([0.1,0.15]), contrast range([0.1,0.15]), Dropout([0,0.1]), Cutout (DeVries et al., 2017), Cutblur (Yoo et al., 2020), CutNoise, Gridmask (Chen 2et al., 2020), Elastic transformations	Flips (x,y and z), brightness range([0.1,0.15]),
	Number of epochs	1300	1300
	Patience	50	50
	Batch size	choice[1,2,4,6]	2
	Optimizer	Choice[SGD, Adam]	Adam
	Learning rate	Choice[1e-5,5e-5,1e-4,5e-4,1e-3,5e-3]	0.0001
	Loss type	choice[BCE, BCE+MSE]	BCE
	MSE option	Choice[measured only in foreground, in all the image]	-
	Loss weights per channel	Choice[ [0.5,0.5,1], [1,1,1], [1,1,0.5], [1,1,0.2]]	[1,1,1]
	MSE distances	Choice[normalized, unnormalized]	-
	Dropout	Choice[0.1,0.2, [0.1,0.2,0.3] ]	0.1
	Batch normalization	Choice[True, False ]	False
	Z-downsampling	Choice[True, False]	False
		Choice[ [52, 68, 84] , [52, 68, 84,100] , [36, 48, 64] , [100, 116, 132, 148] ,[116, 132, 148] ]	[52, 68, 84]
	Output channels	Choice[BCD, BCM]	BCM
	References
	DeVries, T., & Taylor, G. W. (2017). Improved regularization of convolutional neural networks with cutout. arXiv preprint arXiv:1708.04552.
	Yoo, J., Ahn, N., & Sohn, K. A. (2020). Rethinking data augmentation for image super-resolution: A comprehensive analysis and a new strategy. In Proceedings of the IEEE/CVF Conference on Computer Vision and Pattern Recognition (pp. 8375-8384).
	Chen, P., Liu, S., Zhao, H., & Jia, J. (2020). Gridmask data augmentation. arXiv preprint arXiv:2001.04086.
