## Supplementary material for "CartoCell, a high-content pipeline for 3D image analysis, unveils cell morphology patterns in epithelia": Table S3

### Sheet: metrics
		Model		Precision	Recall	Accuracy	f1	Panoptic Quality
	MDCK CYSTS	Stardist	mean	0.443429	0.683375	0.423672	0.522067	0.350414
			s.d	0.155619	0.0254125	0.144726	0.133737	0.0881814
		PlantSeg	mean	0.309985	0.817767	0.294877	0.44191	0.334659
			s.d	0.0951598	0.0120312	0.0863058	0.0984703	0.0745538
		CellPose	mean	0.276159	0.329446	0.201352	0.300072	0.177181
			s.d	0.104509	0.123625	0.0929429	0.11261	0.0799941
		CartoCell M1	mean	0.769	0.828	0.694	0.797	0.608
			s.d	0.015	0.025	0.023	0.018	0.017
		CartoCell M2	mean	0.862	0.867	0.785	0.864	0.672
			s.d	0.009	0.009	0.013	0.009	0.008
		StarDist as M2	mean	0.820365	0.823896	0.76045	0.822126	0.615022
			s.d	0.0234111	0.0237047	0.0213399	0.0234089	0.0252509
		Cellpose as M2	mean	0.882583	0.898631	0.826058	0.890534	0.696657
			s.d	0.00186578	0.00108525	0.00210247	0.00141228	0.00105081
		PlantSeg as M2	mean	0.885189	0.922371	0.837317	0.903396	0.725372
			s.d	0.00924134	0.008383	0.0120468	0.00858659	0.0014988
	EMBRYOIDS	CartoCell M2*	mean	0.814	0.794	0.678	0.804	0.685
			s.d	0.008	0.015	0.013	0.009	0.008
	EGG CHAMBERS	CartoCell M2**	mean	0.723	0.782	0.618	0.751	0.59
			s.d	0.023	0.022	0.025	0.021	0.028
		* CartoCell trained with Embryoids
		** Images segmented with MDCK Cysts CartoCell M2
		s.d.	standard deviation of the mean
		Precision
		Recall
		Accuracy
		f1
		Panoptic Quality
