## Supplementary material for "CartoCell, a high-content pipeline for 3D image analysis, unveils cell morphology patterns in epithelia": Table S4

### Sheet: Hoja1
	Relative error (%)
	Geometric features
		Total Cell Number	Cyst Surface Area	Cyst Axis Length 1	Cyst Axis Length 2	Cyst Axis Length 3	Aspect Ratio	Surface Ratio	Cyst Volume	Cyst Solidity	Epithelium Volume	Lumen Principal Axis Length 1	Lumen Principal Axis Length 2	Lumen Principal Axis Length 3	Lumen Aspect Ratio	Lumen Surface Area	Lumen Volume	Lumen Space	Lumen Solidity	Cell Apical Area	Cell Basal Area	Cell Surface Area	Cell Volume	Cell Height	Cell Surface Area	Cell Principal Axis Length 1	Cell Principal Axis Length 2	Cell Principal Axis Length 3	Cell Aspect Ratio
	mean	2.16306	3.22142	1.35085	1.16534	1.67835	2.56555	13.6927	2.10698	1.55501	2.10698	4.70369	5.53507	9.67587	10.7868	10.0641	13.3255	13.6547	3.0699	11.2691	4.01536	6.74456	6.28319	6.83115	6.74456	2.98518	2.35657	3.83472	3.92537
	s.d.	3.28015	2.34867	1.57655	1.13593	1.80832	2.20833	23.5664	2.56608	1.71159	2.56608	5.52913	7.09099	6.09071	7.32437	10.8939	13.222	13.2824	1.81578	11.0908	2.7297	4.78315	4.69272	4.6723	4.78315	1.75463	1.68916	2.96016	2.54075
	Packing features
		Scutoids (%)	Total 3D Neighbours
	mean	23.1078	3.50969
	s.d.	20.1665	5.2924
	s.d.	standard deviation

### Sheet: _56F9DC9755BA473782653E2940F9
TmhK77WBHEmpjsezG-bEafsOzNGP_A5Fs_t6JHVxSQxUM1RVMUFSUk1FOTg4UEE1MUI0WVpUVEQ0Ty4u
Form1
{a93a985f-e2fc-48b4-9436-b6fc63fb1115}
