## Supplementary material for "CartoCell, a high-content pipeline for 3D image analysis, unveils cell morphology patterns in epithelia": Table S5

### Sheet: Cyst morphology properties
		Cartography of cell parameters according to cyst morphology
				Cell proportion (%) with Normalized Cell Z position <0.15
				Normalized Cell Height <0.5	Normalized Cell Apical Area >0.5	Normalized Cell Volume <0.5	Normalized Cell Basal Area <0.5	Normalized Cell Surface Area <0.5		s.d	standard deviation of the mean
		4d Ellipsoid	mean	7.92586	7.15784	13.3581	11.8568	12.8429
			s.d	2.81137	2.42372	2.29579	1.03738	2.83669
		4d Oblate	mean	8.6256	8.42926	14.5271	12.6182	13.2445
			s.d	5.62163	3.24406	2.37384	3.73561	2.23617
		4d Prolate	mean	8.07049	8.4659	12.1567	10.2881	11.0462
			s.d	1.31346	2.12449	3.45798	3.35898	3.37312
		7d Ellipsoid	mean	5.10004	9.12324	12.4292	13.888	11.8388
			s.d	3.55839	2.97596	5.27419	2.18317	6.1407
		7d Oblate	mean	6.46357	9.39589	13.9851	15.7441	11.3769
			s.d	2.16923	2.72591	2.6131	1.96278	3.26461
		7d Prolate	mean	5.46041	7.70297	12.2142	13.5764	12.4526
			s.d	4.49993	2.53986	2.93227	2.06641	4.18621
		10d Ellipsoid	mean	7.63627	8.48867	12.3072	14.2816	12.0887
			s.d	5.00626	2.92751	6.07026	2.32212	5.25581
		10d Oblate	mean	8.49777	9.13055	15.5865	17.6049	15.3577
			s.d	3.17974	2.71312	2.40592	1.52778	2.88327
		10d Prolate	mean	3.69821	6.53586	7.72934	10.9388	7.34919
			s.d	2.33142	2.09707	7.49629	5.20718	7.2908
				Cell proportion (%) with Normalized Cell Z position <0.15
				Normalized Cell Height <0.5	Normalized Cell Apical Area >0.5	Normalized Cell Volume <0.5	Normalized Cell Basal Area <0.5	Normalized Cell Surface Area <0.5
		4d (Ellipsoid vs Oblate)	test	t-test	t-test	t-test	Mann-Whitney	t-test
			p-value	0.788	0.4473	0.3882	0.9452	0.7804
		4d (Ellipsoid vs Prolate)	test	t-test	t-test	t-test	Welch	t-test
			p-value	0.9185	0.3713	0.5069	0.3644	0.3615
		4d (Oblate vs Prolate)	test	Welch	t-test	t-test	Mann-Whitney	t-test
			p-value	0.8085	0.9829	0.1869	0.3434	0.2018
		7d (Ellipsoid vs Oblate)	test	t-test	t-test	t-test	t-test	t-test
			p-value	0.3704	0.8749	0.467	0.0954	0.8537
		7d (Ellipsoid vs Prolate)	test	t-test	Mann-Whitney	t-test	t-test	t-test
			p-value	0.8696	0.4136	0.9302	0.7916	0.8372
		7d (Oblate vs Prolate)	test	t-test	Mann-Whitney	t-test	t-test	t-test
			p-value	0.5888	0.345	0.2563	0.0686	0.5979
		10d (Ellipsoid vs Oblate)	test	t-test	t-test	Welch	t-test	t-test
			p-value	0.7024	0.6685	0.1917	0.0067	0.168
		10d (Ellipsoid vs Prolate)	test	t-test	t-test	t-test	t-test	t-test
			p-value	0.131	0.2236	0.2508	0.1361	0.1985
		10d (Oblate vs Prolate)	test	t-test	t-test	Welch	Welch	Welch
			p-value	0.0171	0.1049	0.0779	0.0438	0.0683
		p-value	<0,001***
			<0,01**
			<0,05*

### Sheet: Stats for position of scutoids
			chi-square test for trend
			Sample 1	Sample 2	p-value	chi-square	Significance
		Normalized Cell Z position	Scutoids	Non Scutoids	0.0268	4907	*
		Normalized Cell XY position	Scutoids	Non Scutoids	0.1839	1766	ns
			Cell spatial positions
					0-0.1	0.1-0.2	0.2-0.3	0.3-0.4	0.4-0.5	0.5-0.6	0.6-0.7	0.7-0.8	0.8-0.9	0.9-1
		Normalized Cell Z position	Scutoids	%	18.4682	13.9857	11.7828	10.7326	9.29816	8.70902	8.09426	7.3002	6.35246	5.27664
			Non Scutoids	%	16.4125	9.23619	8.14243	7.98444	8.1242	9.01136	9.19973	9.47925	10.2813	12.1286
		Normalized Cell XY position	Scutoids	%	2.10041	1.7418	3.3043	4.1752	6.91598	8.19672	13.96	18.6475	23.8473	17.1107
			Non Scutoids	%	4.11375	3.0443	4.3082	5.90022	7.52871	9.89245	11.922	18.1503	20.5566	14.5835
				(%) Percentage refers to 20391 cells from 353 segmented cysts
