## Supplementary material for "CartoCell, a high-content pipeline for 3D image analysis, unveils cell morphology patterns in epithelia": Table S6

### Sheet: Cyst morphology properties
				Cells/Cyst	Cyst Volume (μm3)	Lumen Volume (μm3)	Scutoids (%)		s.d	standard deviation of the mean
		4d Normoxia	mean	35.6635	25475.7	5211.95	26.8942
		N=104	s.d	11.3972	8980.96	2907.72	18.0522
		4d Hypoxia	mean	29.7705	21536	2103.18	27.1551
		N=61	s.d	10.246	7555.7	1030.21	20.843
		7d Normoxia	mean	61.3083	42167.6	12515.7	16.797
		N=133	s.d	19.5561	17537.5	6208.1	12.6376
		7d Hypoxia	mean	39.0938	27987.6	8193.56	8.64505
		N=64	s.d	12.3875	8781.16	4109.82	11.8613
		10d Normoxia	mean	73.5172	52528.4	18446.1	15.4741
		N=116	s.d	28.4661	25538.6	11864.5	12.1558
		10d Hypoxia	mean	42.1111	36602	12197.5	7.1562
		N=81	s.d	13.0614	14616.7	7704.4	8.78247
				Cells/Cyst	Cyst Volume	Lumen Volume	Scutoids
		4d (NX vs HX)	test	Mann Whitney	Mann Whitney	Mann Whitney test	Mann Whitney
			p-value	0.001	0.0065	<0,0001	0.9415
		7d (NX vs HX)	test	Mann Whitney	Mann Whitney	Mann Whitney test	Mann Whitney
			p-value	<0,0001	<0,0001	<0,0001	<0,0001
		10d (NX vs HX)	test	Mann Whitney	Mann Whitney	Mann Whitney test	Mann Whitney
			p-value	<0,0001	<0,0001	<0,0001	<0,0001
					p-value	<0,0001****
						<0,001***
						<0,01**
						<0,05*

### Sheet: Stats for cell height
		chi-square test for trend
	Normalized Cell Height	Sample 1	Sample 2	p-value	chi-square	Significance	p-value	<0,0001****
	0-0.25	Hypoxia	Normoxia	0.1041	2.641	ns		<0,001***
	0.25-0.5	Hypoxia	Normoxia	0.981	0.0005684	ns		<0,01**
	0.5-0.75	Hypoxia	Normoxia	0.3477	0.8818	ns		<0,05*
	0.75-1	Hypoxia	Normoxia	0.911	0.0125	ns
		Cell spatial positions
				Colatitude angle
	Normalized Cell Height			From -90° to -72°	From -72° to -54°	From -54° to -36°	From -36° to -18°	From -18° to 0°	From 0° to 18°	From 18° to 36°	From 36° to 54°	From 54° to 72°	From 72° to 90°
	0-0.25	Normoxia	Normalized frecuency	0.0335126	0.100124	0.0988829	0.104675	0.217211	0.551924	0.847331	1	0.881671	0.302441
		Hipoxia	Normalized frecuency	0.0356595	0.130752	0.118865	0.071319	0.235046	0.577454	0.781442	1	0.665261	0.218558
	0.25-0.5	Normoxia	Normalized frecuency	0.0679245	0.203302	0.321698	0.374528	0.620283	0.990094	1	0.713679	0.328774	0.0966981
		Hypoxia	Normalized frecuency	0.071681	0.194851	0.291267	0.497224	0.796063	1	0.97577	0.695608	0.366986	0.159011
	0.5-0.75	Normoxia	Normalized frecuency	0.075	0.260169	0.550847	0.870763	1	0.775424	0.447034	0.178814	0.0610169	0.0177966
		Hipoxia	Normalized frecuency	0.120796	0.339823	0.595133	1	0.938496	0.69469	0.40708	0.199558	0.0862832	0.0420354
	0.75-1	Normoxia	Normalized frecuency	0.0252913	0.165672	0.569764	1	0.679739	0.231316	0.109122	0.036374	0.0161978	0.00795681
		Hypoxia	Normalized frecuency	0.0589615	0.220436	0.855946	1	0.644221	0.258961	0.138358	0.0911223	0.0589615	0.0234506
			Normalized frequency refers to the cells of each range of values of the normalized feature, from 353 (Normoxia) or 206 (Hypoxia) segmented cysts

### Sheet: Stats for cell apical area
		chi-square test for trend
	Normalized Cell Apical Area	Sample 1	Sample 2	p-value	chi-square	Significance	p-value	<0,0001****
	0-0.25	Hypoxia	Normoxia	0.7589	0.09422	ns		<0,001***
	0.25-0.5	Hypoxia	Normoxia	0.7499	0.1016	ns		<0,01**
	0.5-0.75	Hypoxia	Normoxia	0.8925	0.01827	ns		<0,05*
	0.75-1	Hypoxia	Normoxia	0.0143	6.001	*
		Cell spatial positions
				Colatitude angle
	Normalized Cell Apical Area			From -90° to -72°	From -72° to -54°	From -54° to -36°	From -36° to -18°	From -18° to 0°	From 0° to 18°	From 18° to 36°	From 36° to 54°	From 54° to 72°	From 72° to 90°
	0-0.25	Normoxia	Normalized frecuency	0.00479042	0.0479042	0.328942	0.843912	1	0.801198	0.597206	0.285828	0.0670659	0.0151697
		Hipoxia	Normalized frecuency	0.0127273	0.103636	0.482727	0.997727	1	0.743636	0.590455	0.459091	0.137727	0.0172727
	0.25-0.5	Normoxia	Normalized frecuency	0.0495775	0.211268	0.541972	0.841127	0.92169	1	0.987606	0.687887	0.306479	0.0861972
		Hypoxia	Normalized frecuency	0.0543881	0.241656	0.660074	0.949938	0.905439	0.991965	1	0.855377	0.378245	0.142769
	0.5-0.75	Normoxia	Normalized frecuency	0.159123	0.617397	0.830976	0.68529	0.693777	0.99505	0.938472	1	0.87058	0.282885
		Hipoxia	Normalized frecuency	0.15679	0.444444	0.637037	0.569136	0.746914	1	0.89321	0.821605	0.669136	0.234568
	0.75-1	Normoxia	Normalized frecuency	0.336842	0.704709	0.680332	0.333518	0.371191	0.527424	0.454848	0.711357	1	0.419945
		Hypoxia	Normalized frecuency	0.504523	1	0.632568	0.512874	0.889353	0.880306	0.700765	0.470424	0.846207	0.521225
			Normalized frequency refers to the cells of each range of values of the normalized feature, from 353 (Normoxia) or 206 (Hypoxia) segmented cysts

### Sheet: Stats for cell basal area
		chi-square test for trend
	Normalized Cell Basal Area	Sample 1	Sample 2	p-value	chi-square	Significance	p-value	<0,0001****
	0-0.25	Hypoxia	Normoxia	0.3486	0.8786	ns		<0,001***
	0.25-0.5	Hypoxia	Normoxia	0.9896	0.0001711	ns		<0,01**
	0.5-0.75	Hypoxia	Normoxia	0.3303	0.9477	ns		<0,05*
	0.75-1	Hypoxia	Normoxia	0.0742	3.187	ns
		Cell spatial positions
				Colatitude angle
	Normalized Cell Basal Area			From -90° to -72°	From -72° to -54°	From -54° to -36°	From -36° to -18°	From -18° to 0°	From 0° to 18°	From 18° to 36°	From 36° to 54°	From 54° to 72°	From 72° to 90°
	0-0.25	Normoxia	Normalized frecuency	0.0874439	0.330157	0.480942	0.431614	0.654148	1	1	0.868834	0.57287	0.178812
		Hipoxia	Normalized frecuency	0.13515	0.365919	0.399038	0.323184	0.527244	0.824252	0.919338	1	0.624466	0.223291
	0.25-0.5	Normoxia	Normalized frecuency	0.0817334	0.253977	0.512342	0.716402	0.921009	1	0.894679	0.620954	0.36588	0.117937
		Hypoxia	Normalized frecuency	0.115821	0.327761	0.570149	0.753433	0.924776	1	0.957612	0.753433	0.410149	0.158209
	0.5-0.75	Normoxia	Normalized frecuency	0.0521623	0.177441	0.493535	1	0.942488	0.674097	0.530985	0.339278	0.186803	0.0615247
		Hipoxia	Normalized frecuency	0.0410959	0.172517	0.535959	1	0.894264	0.724315	0.46661	0.247432	0.128853	0.0697774
	0.75-1	Normoxia	Normalized frecuency	0.00873635	0.116069	0.468331	1	0.70234	0.354446	0.227457	0.146646	0.0655226	0.0305772
		Hypoxia	Normalized frecuency	0.0126013	0.0792079	0.554155	1	0.745875	0.312631	0.162616	0.0666067	0.0543054	0.0126013
			Normalized frequency refers to the cells of each range of values of the normalized feature, from 353 (Normoxia) or 206 (Hypoxia) segmented cysts

### Sheet: Stats for cell volume
		chi-square test for trend
	Normalized Cell Volume	Sample 1	Sample 2	p-value	chi-square	Significance	p-value	<0,0001****
	0-0.25	Hypoxia	Normoxia	0.1033	2.654	ns		<0,001***
	0.25-0.5	Hypoxia	Normoxia	0.599	0.2766	ns		<0,01**
	0.5-0.75	Hypoxia	Normoxia	0.4627	0.5394	ns		<0,05*
	0.75-1	Hypoxia	Normoxia	0.0817	3.031	ns
		Cell spatial positions
				Colatitude angle
	Normalized Cell Volume			From -90° to -72°	From -72° to -54°	From -54° to -36°	From -36° to -18°	From -18° to 0°	From 0° to 18°	From 18° to 36°	From 36° to 54°	From 54° to 72°	From 72° to 90°
	0-0.25	Normoxia	Normalized frecuency	0.0388971	0.148695	0.266371	0.260955	0.500739	0.84195	1	0.959133	0.67159	0.235844
		Hipoxia	Normalized frecuency	0.0281319	0.123077	0.158681	0.229451	0.386374	0.710769	0.867692	1	0.656703	0.235165
	0.25-0.5	Normoxia	Normalized frecuency	0.0894004	0.29818	0.561563	0.772484	0.932548	1	0.866702	0.505889	0.259101	0.0674518
		Hypoxia	Normalized frecuency	0.119261	0.304591	0.556551	0.755319	0.992161	1	0.894177	0.577828	0.281075	0.117581
	0.5-0.75	Normoxia	Normalized frecuency	0.0624025	0.233229	0.564353	1	0.893916	0.600234	0.303432	0.161856	0.0616225	0.0187207
		Hipoxia	Normalized frecuency	0.107983	0.336555	0.67605	1	0.876891	0.563025	0.34916	0.178571	0.0777311	0.0352941
	0.75-1	Normoxia	Normalized frecuency	0.0460485	0.153391	0.449596	1	0.787181	0.339764	0.182016	0.098631	0.0395146	0.0152458
		Hypoxia	Normalized frecuency	0.0660315	0.214849	0.669514	1	0.648817	0.405059	0.148817	0.0703022	0.0413929	0.0206965
			Normalized frequency refers to the cells of each range of values of the normalized feature, from 353 (Normoxia) or 206 (Hypoxia) segmented cysts

### Sheet: Stats for cell surface area
		chi-square test for trend
	Normalized Cell Surface Area	Sample 1	Sample 2	p-value	chi-square	Significance	p-value	<0,0001****
	0-0.25	Hypoxia	Normoxia	0.3108	1.027	ns		<0,001***
	0.25-0.5	Hypoxia	Normoxia	0.8818	0.0221	ns		<0,01**
	0.5-0.75	Hypoxia	Normoxia	0.6868	0.1626	ns		<0,05*
	0.75-1	Hypoxia	Normoxia	0.5422	0.3714	ns
		Cell spatial positions
				Colatitude angle
	Normalized Cell Surface Area			From -90° to -72°	From -72° to -54°	From -54° to -36°	From -36° to -18°	From -18° to 0°	From 0° to 18°	From 18° to 36°	From 36° to 54°	From 54° to 72°	From 72° to 90°
	0-0.25	Normoxia	Normalized frecuency	0.038789	0.141911	0.236045	0.227531	0.432356	0.790918	1	0.942763	0.678335	0.241722
		Hipoxia	Normalized frecuency	0.0380313	0.123937	0.174497	0.220582	0.392841	0.712304	0.890828	1	0.67651	0.245638
	0.25-0.5	Normoxia	Normalized frecuency	0.0857895	0.284211	0.534737	0.728421	0.911579	1	0.844737	0.527368	0.276842	0.0694737
		Hypoxia	Normalized frecuency	0.108945	0.331995	0.597477	0.780963	0.963876	1	0.891628	0.643349	0.288417	0.127867
	0.5-0.75	Normoxia	Normalized frecuency	0.0629794	0.224465	0.557529	1	0.903916	0.625353	0.354461	0.195801	0.0795317	0.0331046
		Hipoxia	Normalized frecuency	0.113859	0.311301	0.60597	1	0.86226	0.591471	0.408529	0.211514	0.123667	0.0358209
	0.75-1	Normoxia	Normalized frecuency	0.0413445	0.189244	0.517311	1	0.834958	0.369748	0.217479	0.13479	0.0477311	0.0087395
		Hypoxia	Normalized frecuency	0.0592727	0.209091	0.7	1	0.786545	0.5	0.186545	0.1	0.0636364	0.032
			Normalized frequency refers to the cells of each range of values of the normalized feature, from 353 (Normoxia) or 206 (Hypoxia) segmented cysts

### Sheet: Stats for cell solidity
		chi-square test for trend
	Normalized Cell Solidity	Sample 1	Sample 2	p-value	chi-square	Significance	p-value	<0,0001****
	0-0.25	Hypoxia	Normoxia	0.3375	0.92	ns		<0,001***
	0.25-0.5	Hypoxia	Normoxia	0.5162	0.4215	ns		<0,01**
	0.5-0.75	Hypoxia	Normoxia	0.881	0.0224	ns		<0,05*
	0.75-1	Hypoxia	Normoxia	0.7896	0.07123	ns
		Cell spatial positions
				Colatitude angle
	Normalized Cell Solidity			From -90° to -72°	From -72° to -54°	From -54° to -36°	From -36° to -18°	From -18° to 0°	From 0° to 18°	From 18° to 36°	From 36° to 54°	From 54° to 72°	From 72° to 90°
	0-0.25	Normoxia	Normalized frecuency	0.0463499	0.344728	0.794322	1	0.873696	0.73117	0.613557	0.68482	0.533604	0.172074
		Hipoxia	Normalized frecuency	0.0952113	0.347042	0.809577	1	0.870986	0.659718	0.571268	0.646197	0.496901	0.136338
	0.25-0.5	Normoxia	Normalized frecuency	0.0557914	0.266828	0.741055	0.960582	1	0.912674	0.891449	0.691328	0.426319	0.11886
		Hypoxia	Normalized frecuency	0.0937881	0.316078	0.593788	0.951279	1	0.909866	0.854446	0.728989	0.479294	0.163216
	0.5-0.75	Normoxia	Normalized frecuency	0.0579374	0.230591	0.504635	0.88876	1	0.987833	0.950174	0.68482	0.380649	0.108343
		Hipoxia	Normalized frecuency	0.0718954	0.291741	0.612002	0.857992	0.907903	1	0.935829	0.705882	0.392157	0.165775
	0.75-1	Normoxia	Normalized frecuency	0.119854	0.309015	0.480459	0.676915	0.850964	1	0.769672	0.5284	0.338197	0.138093
		Hypoxia	Normalized frecuency	0.16247	0.336331	0.57554	0.840528	0.986211	1	0.842926	0.732614	0.363909	0.154077
			Normalized frequency refers to the cells of each range of values of the normalized feature, from 353 (Normoxia) or 206 (Hypoxia) segmented cysts

### Sheet: Stats for cell aspect ratio
		chi-square test for trend
	Normalized Cell Aspect Ratio	Sample 1	Sample 2	p-value	chi-square	Significance	p-value	<0,0001****
	0-0.25	Hypoxia	Normoxia	0.0667	3.363	ns		<0,001***
	0.25-0.5	Hypoxia	Normoxia	0.931	0.007488	ns		<0,01**
	0.5-0.75	Hypoxia	Normoxia	0.3966	0.7186	ns		<0,05*
	0.75-1	Hypoxia	Normoxia	0.787	0.07304	ns
		Cell spatial positions
				Colatitude angle
	Normalized Cell Aspect Ratio			From -90° to -72°	From -72° to -54°	From -54° to -36°	From -36° to -18°	From -18° to 0°	From 0° to 18°	From 18° to 36°	From 36° to 54°	From 54° to 72°	From 72° to 90°
	0-0.25	Normoxia	Normalized frecuency	0.102173	0.337052	0.703464	0.961245	1	0.981797	0.823253	0.558426	0.307692	0.0968878
		Hipoxia	Normalized frecuency	0.109383	0.435389	0.81126	1	0.791421	0.676139	0.648257	0.471314	0.280429	0.13941
	0.25-0.5	Normoxia	Normalized frecuency	0.0630631	0.23536	0.483671	0.857545	0.988739	1	0.867117	0.63964	0.368806	0.127815
		Hypoxia	Normalized frecuency	0.118514	0.255307	0.548349	0.869693	1	0.945755	0.85967	0.681014	0.435731	0.182783
	0.5-0.75	Normoxia	Normalized frecuency	0.0626118	0.252236	0.505069	0.740012	0.895647	0.986881	1	0.802624	0.556351	0.161598
		Hipoxia	Normalized frecuency	0.0676972	0.188166	0.327292	0.586354	0.864606	1	0.842217	0.886994	0.470149	0.097548
	0.75-1	Normoxia	Normalized frecuency	0.0628931	0.20183	0.443682	0.515723	0.757576	0.870212	1	0.923957	0.708405	0.233276
		Hypoxia	Normalized frecuency	0.027583	0.0963067	0.255259	0.434315	0.703132	1	0.86863	0.772324	0.386162	0.130902
			Normalized frequency refers to the cells of each range of values of the normalized feature, from 353 (Normoxia) or 206 (Hypoxia) segmented cysts

### Sheet: Stats for Scutoids
		chi-square test for trend
		Sample 1	Sample 2	p-value	chi-square	Significance	p-value	<0,0001****
	Normalized Cell Z position	Scutoids	Non Scutoids	0.3568	0.8491	ns		<0,001***
	Normalized Cell XY position	Scutoids	Non Scutoids	0.9553	0.003142	ns		<0,01**
								<0,05*
		Cell spatial positions
				0-0.1	0.1-0.2	0.2-0.3	0.3-0.4	0.4-0.5	0.5-0.6	0.6-0.7	0.7-0.8	0.8-0.9	0.9-1
	Normalized Cell Z position	Scutoids	%	15.7488	13.0435	10.9179	9.4686	9.75845	7.05314	8.98551	7.53623	7.82609	9.66184
		Non Scutoids	%	15.9845	9.44129	8.51509	8.5599	8.61966	8.47027	9.79982	8.64954	10.4123	11.5477
	Normalized Cell XY position	Scutoids	%	4.15459	3.76812	3.57488	4.7343	7.24638	9.27536	13.43	18.0676	19.3237	16.4251
		Non Scutoids	%	5.22856	3.21183	3.80938	4.5862	7.05109	9.41141	12.2498	16.8509	21.2877	16.3131
			(%) Percentage refers to 1035 (scutoids) or 6694 (non scutoids) cells from 206 segmented cysts
