## Supplementary material for "CartoCell, a high-content pipeline for 3D image analysis, unveils cell morphology patterns in epithelia": Table S7

### Sheet: Hoja1
	Stage	Stages based on morphology	File name	Cell number	Cell number/stage clasif.	Curation time (minutes)	Curation time/stage clasif.
	clasification
	Early	Stage 2-3	S2-3.1	89	107.6 ± 31.5	25	45.0 ± 42.0
			S2-3.2	70		25
			S2-3.3	100		25
			S2-3.4	147		120
			S2-3.5	132		30
	Middle	Stage 4	S4.1	212	315.5 ± 103.6	23	92.6 ± 85.4
			S4.2	217		15
			S4.3	203		19
			S4.4	200		26
			S4.5	295		40
		Stage 5	S5.1	426		240
			S5.2	360		150
			S5.3	440		140
			S5.4	349		55'
			S5.5	453		180
	Late	Stage 6-7	S6-7.1	865	853.8 ± 126.2	150	129.0 ± 74.0
			S6-7.2	715		120
			S6-7.3	770		240
			S6-7.4	1046		40
			S6-7.5	873		95
